# A Detailed View of KIR Haplotype Structures and Gene Families as Provided by a New Motif-based Multiple Sequence Alignment

**DOI:** 10.1101/2020.08.07.242305

**Authors:** David Roe, Cynthia Vierra-Green, Chul-Woo Pyo, Daniel E. Geraghty, Stephen R. Spellman, Martin Maiers, Rui Kuang

## Abstract

Human chromosome 19q13.4 contains genes encoding killer-cell immunoglobulin-like receptors (KIR). Reported haplotype lengths range from 67 to 269 kilobases and contain 4 to 18 genes. The region has certain properties such as single nucleotide variation, structural variation, homology, and repetitive elements that make it hard to align accurately beyond single gene alleles. To the best of our knowledge, a multiple sequence alignment of KIR haplotypes has never been published or presented. Such an alignment would be useful to precisely define KIR haplotypes and loci, provide context for assigning alleles (especially fusion alleles) to genes, infer evolutionary history, impute alleles, interpret and predict co-expression, and generate markers. In order to extend the framework of KIR haplotype sequences in the human genome reference, 27 new sequences were generated including 24 haplotypes from 12 individuals of African American ancestry that were selected for genotypic diversity and novelty to the reference, to bring the total to 68 full length genomic KIR haplotype sequences. We leveraged these data and tools from our long-read KIR haplotype assembly algorithm to define and align KIR haplotypes at <5 kb resolution on average. We then used a standard alignment algorithm to refine that alignment down to single base resolution. This processing demonstrated that the high-level alignment recapitulates human-curated annotation of the human haplotypes as well as a chimpanzee haplotype. Further, assignments and alignments of gene alleles were consistent with their human curation in haplotype and allele databases. These results define KIR haplotypes as 14 loci containing 9 genes. The multiple sequence alignments have been applied in two software packages as probes to capture and annotate KIR haplotypes and as markers to genotype KIR from WGS.
