## Supplemental Table 1 for "A Detailed View of KIR Haplotype Structures and Gene Families as Provided by a New Motif-based Multiple Sequence Alignment"

### Sheet: Sheet1
probe pair	motif character
13-4	H
3-9	X
12-2	R
7-13	M
10-2	K
2-4	k
3-11	D
7-12	b
6-7	a
2-15	i
11-7	E
1-1	Z
6-4	B
2-7	L
3-12	I
1-13	G
3-14	T
12-10	J
14-5	U
7-15	m
5-8	V
11-2	c
5-4	l
7-1	F
4-3	C
5-6	d
8-3	W
5-3	j
9-10	Y
7-4	S
3-16	A
16-12	N
10-17	O
17-18	P
18-2	Q
4-11	e
1-4	f
3-10	g
10-11	h
7-3	o
3-2	p
9-2	q
